# A Library of Electrophysiological Responses in Plants - A Model of Transversal Education and Open Science

**DOI:** 10.1101/2023.09.29.560074

**Authors:** Danae Madariaga, Derek Arro, Catalina Irarrázaval, Alejandro Soto, Felipe Guerra, Angélica Romero, Fabián Ovalle, Elsa Fedrigolli, Tom DesRosiers, Étienne Serbe-Kamp, Timothy Marzullo

**Affiliations:** Colegio (High School) Alberto Blest Gana, San Ramón, Santiago, Chile; Faculty of Medicine, University of Novi Sad, Novi Sad, Serbia; College of Literature, Science, and Arts, University of Michigan, Ann Arbor, USA; Hirnkastl, Max Planck Institute for Biological Intelligence, LMU Munich, Germany; Backyard Brains, Seoul, South Korea and Ann Arbor, Michigan, USA

## Abstract

Electrophysiology in plants is understudied, and, moreover, an ideal model for student inclusion at all levels of education. Here we report on an investigation in “open science”, whereby scientists worked with students and faculty from Chile, Germany, Serbia, South Korea, and the USA. The students recorded the electrophysiological signals of >15 plants in response to a flame or tactile stimulus applied to the leaves. We observed that approximately 60% of the plants studied showed an electrophysiological response with a delay of ∼3-6 seconds after stimulus presentation. In preliminary conduction velocity experiments, we verified that observed signals are indeed biological in origin, with information transmission speeds of ∼2-9 mm/s. Such easily replicable experiments can serve to include more investigators and students in contributing to our understanding of plant electrophysiology.
