## Supplemental Table 1 for "A Library of Electrophysiological Responses in Plants - A Model of Transversal Education and Open Science"

### Sheet: Sheet1
Common Name	Latin Name	Electrical Response	#Recordings	#Plants
Araucaria	Araucaria araucana	No	11	3
Argentinian Dollar	Plectranthus Purpuratus	Yes	30	3
Basil	Ocimum basilicum	Yes	42	6
Fern	Polypodiopsida	No	7	2
Ivy	Hedera	No	10	3
Lemon Balm	Melissa officinalis	No	11	4
Mint	Mentha spicata	Yes	28	16
Oregano	Origanum vulgare	No	5	5
Papyrus	Cyperus papyrus	No	10	2
Radiators	Peperomia	No	8	2
Rosemary	Salvia rosmarinus	Yes	37	8
Ruda	Ruta graveolens	Yes	42	5
Sensitive Mimosa	Mimosa pudica	Yes	40	6
Sundew	Drosera capensis	Yes	20	9
Tomato	Solanum lycopersicum	Yes	27	10
Venus Fly Trap	Dionaea muscipula	Yes	70	5
		Total	398	89
Table 1: Summary of All Plants Experimented On
